# Improving polygenic risk prediction performance through integrating electronic health records by phenotype embedding

**DOI:** 10.1101/2025.08.05.668705

**Authors:** Leqi Xu, Wangjie Zheng, Jiaqi Hu, Yingxin Lin, Jia Zhao, Gefei Wang, Tianyu Liu, Hongyu Zhao

## Abstract

Large-scale biobanks provide comprehensive electronic health records (EHRs) that capture detailed clinical phenotypes, potentially enhancing disease risk prediction. However, traditional polygenic risk score (PRS) methods rely on simplified phenotype definitions or predefined trait sets, limiting their ability to represent the intricate phenotypic structures embedded within EHRs. To address this gap, we introduce a general framework, EEPRS, that leverages phenotype embeddings derived from EHRs to improve genetic risk prediction using only genome-wide association study (GWAS) summary statistics, enabling accurate, robust and interpretable risk prediction for a wide range of diseases. Employing embedding methods such as Word2Vec and GPT, we conducted EHR embedding-based GWAS and identified a distinct cardiovascular cluster via hierarchical clustering of genetic correlations. Across 41 clinical traits in the UK Biobank, our EEPRS framework consistently outperformed traditional single-trait PRS, particularly within this identified cluster. Validation using PRS-based phenome-wide association studies (PRS-PheWAS) further confirmed robust associations between EHR embedding-based PRS and circulatory system diseases. Furthermore, our data-adaptive method, EEPRS_optimal, employing cross-validation to select the best embedding method, leading to additional improvements in prediction. We further developed MTAG_EEPRS for multi-trait PRS, resulting in averaging 92.48% improvement in *R*^2^ for continuous traits and 24.06% in AUC for binary traits compared to single-trait PRS. Overall, EEPRS represents a robust and interpretable framework, enhancing genetic prediction accuracy through integrating EHR embeddings with single-trait and multi-trait PRS.
