## Supplemental Table for "Improving polygenic risk prediction performance through integrating electronic health records by phenotype embedding"

### Sheet: Supplementary Table Legends
Supplementary Table Legends
Supplementary Table 1 (ST1)	The detailed info of GWAS summary statistics for 51 traits
Supplementary Table 2 (ST2)	The detailed info of UKBB phenotypes for 51 traits
Supplementary Table 3 (ST3)	The complete result table of five EEPRS methods and PRS-CS-auto for 41 traits
Supplementary Table 4 (ST4)	The complete result table of EEPRS_optimal and PRS-CS-auto for 41 traits
Supplementary Table 5 (ST5)	The complete result table of MTAG_EEPRS, MTAG_PRS, and MTAG_EEPRS for 41 traits

### Sheet: ST1 GWAS info
Abbreviation	Phenotype	Group	Total number of subjects	Number of cases	Number of controls	Heritability (SE)	Reference
DrnkWk	Drinks per week	Alcohol consumption	304322			0.04 (0)	Saunders, Nature, 2022
Angina	Angina	Atherosclerotic disease	418385	40366	378019	0.04 (0)	Kurki, Nature, 2023
AF	Atrial fibrillation	Atherosclerotic disease	635097	45800	589297	0.02 (0)	Nielsen, Nat Genet, 2018
CAD	Coronary artery disease	Atherosclerotic disease	184305	60801	123504	0.06 (0)	Nikpay, Nat Genet, 2015
HF	Heart failure	Atherosclerotic disease	428008	33250	394758	0.02 (0)	Kurki, Nature, 2023
IS	Ischemic stroke	Atherosclerotic disease	440328	34217	406111	0 (0)	Malik, Nat Genet, 2018
PAD	Peripheral artery disease	Atherosclerotic disease	174993	24009	150984	0.04 (0.01)	Klarin, Nat Med, 2019
IBD	Inflammatory bowel disease	Autoimmune disease	34652	12882	21770	0.26 (0.04)	Jostins, Nature, 2012
PBC	Primary biliary cholangitis	Autoimmune disease	24510	8021	16489	0.38 (0.07)	Cordell, J Hepatol, 2021
PSC	Primary sclerosing cholangitis	Autoimmune disease	24751	4796	19955	0.27 (0.14)	Ji, Nat Genet, 2017
RA	Rheumatoid arthritis	Autoimmune disease	58284	14361	43923	0.17 (0.06)	Okada, Nature, 2014
SLE	Systemic Lupus Erythematosus	Autoimmune disease	23210	7219	15991	0.28 (0.05)	Bentham, Nat Genet, 2015
logCp	C-reactive protein (log transformed)	Biomarkers	204402			0.11 (0.02)	Ligthart, Am J Hum Genet, 2018
fibrinogen	Fibrinogen	Biomarkers	9762			0.53 (0.18)	Prins, Sci Rep, 2017
homocysteine	Homocysteine	Biomarkers	1208			0.62 (1.32)	Wood, PLoS One, 2013
BMI	Body mass index	Body measurements	339224			0.13 (0.01)	Locke, Nature, 2015
WHR	Waist to hip ratio (adj BMI)	Body measurements	224459			0.08 (0.01)	Shungin, Nature, 2015
Osteroporosis	Osteroporosis	Bone mineral density	438872	9046	429826	0.01 (0)	Kurki, Nature, 2023
BrC	Breast cancer	Cancer	247173	133384	113789	0.1 (0.01)	Zhang, Nat Genet, 2020
LuC	Lung cancer	Cancer	112781	44069	68712	0.06 (0.01)	McKay, Nat Genet, 2017
OvC	Ovarian cancer	Cancer	97898	29396	68502	0.04 (0.01)	Phelan, Nat Genet, 2017
PrC	Prostate cancer	Cancer	140306	79194	61112	0.11 (0.01)	Schumacher, Nat Genet, 2018
BUN	Blood urea nitrogen	Chronic kidney disease	243031			0.06 (0.01)	Wuttke, Nat Genet, 2019
CKD	Chronic kidney disease	Chronic kidney disease	625219	64164	561055	0.01 (0)	Wuttke, Nat Genet, 2019
eGFR	estimated glomerular filtration rate	Chronic kidney disease	567460			0.07 (0.01)	Wuttke, Nat Genet, 2019
Glu2h	2-hour glucose	Diabetes Mellitus	63396			0.11 (0.01)	Chen, Nat Genet, 2021
HOMA_BadjBMI	Beta-cell Function (adj BMI)	Diabetes Mellitus	51553			0.1 (0.04)	Manning, Nat Genet, 2012
FG	Fasting glucose	Diabetes Mellitus	200622			0.09 (0.02)	Chen, Nat Genet, 2021
FI	Fasting insulin	Diabetes Mellitus	151013			0.1 (0.02)	Chen, Nat Genet, 2021
FPadjBMI	Fasting proinsulin (adj BMI)	Diabetes Mellitus	45861			0.16 (0.06)	Broadaway, Am J Hum Genet, 2023
HbA1c	Glycated haemoglobin	Diabetes Mellitus	146806			0.12 (0.02)	Chen, Nat Genet, 2021
IFCadjBMI	Insulin fold change (adj BMI)	Diabetes Mellitus	53287			0.05 (0.01)	Williamson, Nat Genet, 2023
HOMA_IRadjBMI	Insulin resistance (adj BMI)	Diabetes Mellitus	51651			0.07 (0.04)	Manning, Nat Genet, 2012
ISIadjBMI	Insulin sensitivity index (adj BMI)	Diabetes Mellitus	53657			0.1 (0.02)	Williamson, Nat Genet, 2023
T2D	Type 2 diabetes	Diabetes Mellitus	455313	55005	400308	0.05 (0)	Mahajan, Nat Genet, 2018
PAH	Pulmonary arterial hypertension	Hypertension and blood pressure	11744	2085	9659	0.06 (0.04)	Rhodes, Lancet Respir Med, 2019
HDL	HDL-cholesterol	Lipids	950886			0.1 (0.04)	Graham, Nature, 2021
LDL	LDL-cholesterol	Lipids	950886			0.09 (0.02)	Graham, Nature, 2021
logTG	Triglycerides (log transformed)	Lipids	950886			0.11 (0.01)	Graham, Nature, 2021
TC	Total cholesterol	Lipids	950886			0.11 (0.03)	Graham, Nature, 2021
AD	Alzheimer's disease	Neuro disease	63926	21982	41944	0.05 (0.02)	Kunkle, Nat Genet, 2019
ADHD	Attention deficit hyperactivity disorder	Neuro disease	225534	38691	186843	0.09 (0.01)	Demontis, Nat Genet, 2023
ASD	Autism spectrum disorder	Neuro disease	46350	18381	27969	0.18 (0.02)	Grove, Nat Genet, 2019
BIP	Bipolar disorder	Neuro disease	353899	40463	313436	0.08 (0)	Mullins, Nat Genet, 2021
MDD	Major depression disorder	Neuro disease	674452	166773	507679	0.04 (0)	Als, Nat Med, 2023
SCZ	Schizophrenia	Neuro disease	130644	53386	77258	0.36 (0.02)	Trubetskoy, Nature, 2022
Asthma	Asthma	Respiratory disorder	127669	19954	107715	0.06 (0.01)	Demenais, Nat Genet, 2018
AgeSmk	Age of initiation of smoking	Smoking	175835			0.03 (0)	Saunders, Nature, 2022
CigDay	Cigarettes per day	Smoking	183196			0.06 (0.01)	Saunders, Nature, 2022
SmkC	Smoking Cessation (current vs. ever)	Smoking	188701	87819	100882	0.03 (0)	Saunders, Nature, 2022
SmkI	Smoking Initiation (current+ever vs. never)	Smoking	357235	192019	165216	0.07 (0)	Saunders, Nature, 2022

### Sheet: ST2 UKBB pheno info
Abbreviation	Variable name in UKB	Field ID	Self-report disease	ICD9	ICD10	Self-report operation	OPCS
AgeSmk	Age started smoking in current smokers	3436
	Age started smoking in former smokers	2867
DrnkWk	Alcohol intake frequency	1558
HOMA_BadjBMI	Not available
BUN	Not available
BMI	Body mass index	21001
logCp	C-reactive protein	30710
eGFR	Calculated using CKD-EPI formula 2021	30700 (serum creatinine)
TC	Cholesterol	30690
SmkI	Smoking current + previous vs. never	20116 (1+2 vs. 0)
SmkC	Smoking current vs. never	20116 (2 vs. 0)
FI	Not available
FPadjBMI	Not available
FG	Not available
fibrinogen	Not available
Glu2h	Glucose	30740
HbA1c	Glycated haemoglobin	30750
HDL	HDL cholesterol	30760
homocysteine	Not available
IFCadjBMI	Not available
HOMA_IRadjBMI	Not available
ISIadjBMI	Not available
LDL	LDL direct	30780
CigDay	Number of cigarettes currently smoked daily (current cigarette smokers)	3456
	Number of cigarettes perviously smoked daily	2887
AD	proxy AD by family history	Illness of Mother (20110; 10) Illness of Father (20107; 10)
logTG	Triglycerides	30870
WHR	Waist-to-hip ratio	48 (waist circumference) / 49 (hip circumference)
Angina			1074	4139	I20.0, I20.1, I20.8, I20.9
Asthma			1111		J45.0, J45.1, J45.8, J45.9
AF			1471	4273	I48.0-I48.4, I48.9		K57.1, K62.1-K62.4
ADHD			20544 (18)		F90.0
ASD					F84.0
BIP					F31.0-F31.9
BrC			1002 (20001)	174.0, 174.3, 174.5, 174.8, 174.9	C50.0:9
CKD					D59.3, D63.8, E10.2, E11.2, E13.2, E14.2, E85.0-E85.2, E85.3, E85.4, E85.8, E85.9, I12.0, I12.9, I13.1, I13.2, I15.1, M10.3, N00.1, N01.1, N02.0, N02.1, N03.0, N03.1, N04.0-N04.9, N05.0, N05.1, N06.0, N06.1, N07.1, N08.0-N08.5. N08.8, N10, N11.0, N11.1, N11.8, N11.9, N12, N14.1-N14.4, N16.5, N17.0-N17.2, N17.8, N17.9, N18.0, N18.1-N18.5, N18.9, N19, N25.0, N99.0, Q61.0-Q61.5, Q61.8, Q61.9, T82.4,…
CAD			1075	4109, 4119, 4129, 4299	I21-I23, I24.1, I25.2	1075, 1095, 1523	K40, K41, K45, K49, K50.2, K75
HF				4280, 4281, 4289, 4254	I110, I130, I132, I255, I420, I425, I428, I429, I500, I1501, I1509
IBD	Crohn's disease				K50.0, K50.1, K50.8, K50.9
	Ulcerative colitis				K51.0-5, K51.8, K51.9
IS			1583	4309, 4319, 4349, 4369	I60.0-I60.9, I61.0-I61.6, I62.8, I61.9, I62.0, I62.1, I62.9 I63.0-I63.6, I63.8, I63.9 I64
LuC			1001, 1027, 1028 (20001)	162.3, 162.9	C34.0:9
MDD			20544 (11); 1286		F32.0-F32.3, F32.8, F32.9 F33.0-F33.4, F33.8, F33.9
Osteoporosis			1309		M80.00, M80.01, M80.03, M80.05, M80.07, M80.08, M80.09,M80.10, M80.21, M80.25, M80.28, M80.29, M80.40, M80.41, M80.45, M80.46, M80.48, M80.49, M80.50, M80.52, M80.53, M80.55, M80.58, M80.80, M80.81, M80.82, M80.85-M80.89, M80.90-M80.99, M81.00, M81.02, M81.05, M81.08, M81.09, M81.10, M81.19, M81.20, M81.29, M81.30, M81.38, M81.39, M81.40, M81.43-M81.45, M81.47-M81.49, M81.50, M81.51, M81.55, M81.…
OvC			1039 (20001)	1830	C56
PAD			1067, 1087, 1088	4400, 4402, 4438, 4439	I70.00, I70.01, I70.20, I70.21, I70.80, I70.90, I73.8, I73.9	1102, 1108, 1440	X09.3, X09.4, X09.5 L21.6, L51.3, L51.6, L51.8, L52.1, L52.2, L54.1, L54.4, L54.8 L59.1, L59.2, L59.3, L59.4, L59.5, L59.6, L59.7, L59.8, L60.1, L60.2, L63.1, L63.5, L63.9, L66.7
PBC			1506	5761	K74.3
PSC			1475	5761	K83.0
PrC			1044 (20001)	185.9	C61
PAH					I27.0
RA			1464		G63.6, M05.0-M05.3, M05.8, M05.9, M06.0-M06.4, M06.8, M06.9, M08.0
SCZ			20544 (2); 1289		F20.0-F20.6, F20.8, F20.9
SLE			1381		M32.0, M32.1, M32.8, M32.9
T2D			2443 [field id] (self-report) (diagnosis after 30 year old); 1223		E11

### Sheet: ST3 EEPRS result
Trait	Evaluation Metric	PRS-CS-auto	EEPRS_Word2Vec	EEPRS_Word2Vec_PCA	EEPRS_Word2Vec_ICA	EEPRS_GPT_PCA	EEPRS_GPT_ICA
HDL	R2	0.164266	0.164671	0.164949	0.164655	0.164594	0.164666
LDL	R2	0.141642	0.142157	0.141835	0.141913	0.141572	0.140484
TC	R2	0.141339	0.141058	0.141368	0.141107	0.141024	0.137141
logTG	R2	0.118497	0.120252	0.119812	0.119997	0.119882	0.117724
BMI	R2	0.0794826	0.0807511	0.0828668	0.0825501	0.0819341	0.0810219
WHR	R2	0.0250537	0.0284927	0.0280234	0.027867	0.0265112	0.0271438
AgeSmk	R2	0.00339181	0.00408949	0.00378767	0.0041721	0.00331081	0.00319987
SmkI	AUC	0.588791	0.589868	0.589888	0.589775	0.590085	0.590662
SmkC	AUC	0.560793	0.570712	0.566408	0.567789	0.566996	0.570392
CigDay	R2	0.0174563	0.0182753	0.0182397	0.0187646	0.0181101	0.0180431
DrnkWk	R2	0.0078335	0.00829376	0.00793114	0.00783519	0.00797026	0.00763782
Glu2h	R2	0.00192278	0.00385935	0.00256222	0.00475938	0.00270573	0.00506618
HbA1c	R2	0.0446602	0.0475135	0.0463033	0.0477309	0.0462227	0.0479713
eGFR	R2	0.0533709	0.053404	0.0533052	0.0533709	0.0532061	0.0532691
logCp	R2	0.0794292	0.0810696	0.0808266	0.0805948	0.0803082	0.080465
AD	AUC	0.633846	0.632907	0.633252	0.633764	0.633847	0.633453
Angina	AUC	0.596899	0.611813	0.608216	0.609271	0.608511	0.610402
Asthma	AUC	0.573661	0.578249	0.577489	0.576826	0.581215	0.587157
AF	AUC	0.626895	0.627634	0.628456	0.625704	0.62716	0.621503
ADHD	AUC	0.581159	0.577842	0.595283	0.588634	0.57649	0.568954
ASD	AUC	0.582912	0.584719	0.587374	0.582858	0.587166	0.582622
BIP	AUC	0.656855	0.659289	0.65754	0.657297	0.658658	0.657381
BrC	AUC	0.639063	0.63963	0.639578	0.63933	0.638698	0.639306
CKD	AUC	0.532359	0.533683	0.533021	0.532811	0.532797	0.532776
CAD	AUC	0.626153	0.625707	0.632148	0.630315	0.631862	0.633483
HF	AUC	0.562087	0.581946	0.576379	0.573985	0.57626	0.573519
IBD	AUC	0.631347	0.631253	0.630861	0.631401	0.631768	0.631384
IS	AUC	0.533777	0.556269	0.546942	0.543061	0.532127	0.546724
LuC	AUC	0.576585	0.579963	0.579138	0.579382	0.578007	0.581003
MDD	AUC	0.566587	0.566423	0.567294	0.566964	0.567123	0.568003
Osteoporosis	AUC	0.552948	0.556376	0.554261	0.555621	0.555251	0.555162
OvC	AUC	0.498445	0.503152	0.501123	0.498445	0.497423	0.496642
PAD	AUC	0.573019	0.592422	0.589207	0.588146	0.592534	0.588752
PBC	AUC	0.780745	0.784305	0.781557	0.780997	0.78071	0.783713
PSC	AUC	0.509975	0.510136	0.509662	0.509764	0.510081	0.509889
PrC	AUC	0.685241	0.685594	0.68623	0.686392	0.685941	0.682634
PAH	AUC	0.536774	0.533986	0.536893	0.540103	0.536539	0.53659
RA	AUC	0.598413	0.601038	0.599211	0.599563	0.5997	0.599099
SCZ	AUC	0.674005	0.675461	0.673934	0.673098	0.675012	0.675166
SLE	AUC	0.622626	0.621096	0.622434	0.622975	0.622182	0.623054
T2D	AUC	0.664169	0.662702	0.665254	0.659829	0.662786	0.653736

### Sheet: ST4 EEPRS_optimal result
Trait	Evaluation Metric	PRS-CS-auto	EEPRS_optimal
HDL	R2	0.1643	0.164989
LDL	R2	0.141646	0.142165
TC	R2	0.141393	0.141424
logTG	R2	0.118519	0.120264
BMI	R2	0.0795296	0.0829312
WHR	R2	0.0251299	0.0285614
AgeSmk	R2	0.00347401	0.00376275
SmkI	AUC	0.588794	0.590662
SmkC	AUC	0.560817	0.569001
CigDay	R2	0.0176991	0.018548
DrnkWk	R2	0.00788167	0.00834323
Glu2h	R2	0.00196559	0.00511069
HbA1c	R2	0.0447293	0.0480438
eGFR	R2	0.0543693	0.0543962
logCp	R2	0.0795055	0.0811447
AD	AUC	0.634385	0.633601
Angina	AUC	0.596936	0.611797
Asthma	AUC	0.573611	0.587155
AF	AUC	0.62701	0.626953
ADHD	AUC	0.589005	0.604058
ASD	AUC	0.579845	0.571901
BIP	AUC	0.654321	0.654812
BrC	AUC	0.638944	0.63842
CKD	AUC	0.532275	0.533599
CAD	AUC	0.626154	0.631227
HF	AUC	0.562306	0.582184
IBD	AUC	0.631239	0.630541
IS	AUC	0.533932	0.556314
LuC	AUC	0.576882	0.577288
MDD	AUC	0.566515	0.567931
Osteoporosis	AUC	0.553036	0.555456
OvC	AUC	0.52221	0.519881
PAD	AUC	0.57282	0.591282
PBC	AUC	0.783867	0.784887
PSC	AUC	0.518124	0.518039
PrC	AUC	0.685123	0.684537
PAH	AUC	0.511026	0.52882
RA	AUC	0.598437	0.601066
SCZ	AUC	0.670706	0.669602
SLE	AUC	0.623478	0.622112
T2D	AUC	0.664122	0.665219

### Sheet: ST5 MTAG_EEPRS result
Trait	Evaluation Metric	PRS-CS-auto	MTAG_PRS	MTAG_EEPRS
HDL	R2	0.1643	0.158441	0.16514
LDL	R2	0.141646	0.146537	0.147864
TC	R2	0.141393	0.142697	0.143925
logTG	R2	0.118519	0.12227	0.124566
BMI	R2	0.0795296	0.0959095	0.0961369
WHR	R2	0.0251299	0.0401112	0.0424306
AgeSmk	R2	0.00347401	0.00769398	0.00765056
SmkI	AUC	0.588794	0.593048	0.593542
SmkC	AUC	0.560817	0.634456	0.634522
CigDay	R2	0.0176991	0.0228601	0.0228932
DrnkWk	R2	0.00788167	0.0124962	0.0126318
Glu2h	R2	0.00196559	0.0183932	0.0184466
HbA1c	R2	0.0447293	0.0610666	0.0612804
eGFR	R2	0.0543693	0.0571735	0.0571622
logCp	R2	0.0795055	0.0876714	0.0876848
AD	AUC	0.634385	0.635882	0.635396
Angina	AUC	0.596936	0.620945	0.623802
Asthma	AUC	0.573611	0.581929	0.589272
AF	AUC	0.62701	0.631568	0.631764
ADHD	AUC	0.589005	0.589005	0.594863
ASD	AUC	0.579845	0.579845	0.552712
BIP	AUC	0.654321	0.65479	0.655461
BrC	AUC	0.638944	0.640637	0.640916
CKD	AUC	0.532275	0.546179	0.547146
CAD	AUC	0.626154	0.649335	0.652313
HF	AUC	0.562306	0.581973	0.588047
IBD	AUC	0.631239	0.636479	0.635839
IS	AUC	0.533932	0.583841	0.591746
LuC	AUC	0.576882	0.582989	0.582395
MDD	AUC	0.566515	0.568934	0.569417
Osteoporosis	AUC	0.553036	0.561516	0.56102
OvC	AUC	0.52221	0.52221	0.521373
PAD	AUC	0.57282	0.597309	0.603541
PBC	AUC	0.783867	0.783867	0.7825
PSC	AUC	0.518124	0.518124	0.51997
PrC	AUC	0.685123	0.683535	0.685202
PAH	AUC	0.511026	0.511026	0.52664
RA	AUC	0.598437	0.601865	0.60218
SCZ	AUC	0.670706	0.681777	0.683116
SLE	AUC	0.623478	0.628336	0.625563
T2D	AUC	0.664122	0.675003	0.676878
